# A Sense of Place: Transcriptomics Identifies Environmental Signatures in Cabernet Sauvignon Berry Skins in the Late Stages of Ripening

**DOI:** 10.1101/729236

**Authors:** Grant R. Cramer, Noé Cochetel, Ryan Ghan, Agnès Destrac-Irvine, Serge Delrot

**Affiliations:** Department of Biochemistry and Molecular Biology, University of Nevada, Reno, Reno, NV 89557, USA; UMR Ecophysiology and Grape Functional Genomics, Institut des Sciences de la Vigne et du Vin, University of Bordeaux, Villenave d’Ornon, France

**Keywords:** abiotic stress, biotic stress, grape berry development, RNA-Seq, transcriptomics, *Vitis vinifera* L

## Abstract

**Background:** Grape berry ripening is influenced by climate, the main component of the “terroir” of a place. Light and temperature are major factors in the vineyard that affect berry development and fruit metabolite composition.

**Results:** To better understand the effect of “place” on transcript abundance during the late stages of berry ripening, Cabernet Sauvignon berries grown in Bordeaux and Reno were compared at similar sugar levels (19 to 26 °Brix (total soluble solids)). Day temperatures were warmer and night temperatures were cooler in Reno. °Brix was lower in Bordeaux berries compared to Reno at maturity levels considered optimum for harvest. RNA-Seq analysis identified 5528 differentially expressed genes between Bordeaux and Reno grape skins at 22°Brix. Weighted Gene Coexpression Network Analysis for all expressed transcripts for all four °Brix levels measured indicated that the majority (75%) of transcript expression differed significantly between the two locations. Top gene ontology categories for the common transcript sets were translation, photosynthesis, DNA metabolism and catabolism. Top gene ontology categories for the differentially expressed genes at 22°Brix involved response to stimulus, biosynthesis and response to stress. Some differentially expressed genes encoded terpene synthases, cell wall enzymes, kinases, transporters, transcription factors and photoreceptors. Most circadian clock genes had higher transcript abundance in Bordeaux. Bordeaux berries had higher transcript abundance with differentially expressed genes associated with seed dormancy, light, auxin, ethylene signaling, powdery mildew infection, phenylpropanoid, carotenoid and terpenoid metabolism, whereas Reno berries were enriched with differentially expressed genes involved in water deprivation, cold response, ABA signaling and iron homeostasis.

**Conclusions:** Transcript abundance profiles in the berry skins at maturity were highly dynamic. RNA-Seq analysis identified a smaller (25% of total) common core set of ripening genes that appear not to depend on rootstock, vineyard management, plant age, soil and climatic conditions. Much of the gene expression differed between the two locations and could be associated with multiple differences in environmental conditions that may have affected the berries in the two locations; some of these genes may be potentially controlled in different ways by the vinegrower to adjust final berry composition and reach a desired result.
