## Additional File 9 for "A Sense of Place: Transcriptomics Identifies Environmental Signatures in Cabernet Sauvignon Berry Skins in the Late Stages of Ripening"

### Sheet: AdditionalFile9
Additional file 9. Gene set enrichment analysis of the DEGs with the top 400 genes with the highest differences in values between 19.5 and 22.5 °Brix in BOD berries.
GO.ID	Term	Annotated	Significant	Expected	classicFisher	p_adj
GO:0009800	cinnamic acid biosynthetic process	14	10	0.1	2.4e-19	8.04e-18
GO:0009803	cinnamic acid metabolic process	14	10	0.1	2.4e-19	8.04e-18
GO:0006559	L-phenylalanine catabolic process	21	10	0.15	8.1e-17	1.35675e-15
GO:1902222	erythrose 4-phosphate/phosphoenolpyruvate family amino acid catabolic process	21	10	0.15	8.1e-17	1.35675e-15
GO:0009719	response to endogenous stimulus	5836	92	40.85	2.3e-14	3.082e-13
GO:0006558	L-phenylalanine metabolic process	35	10	0.25	3.9e-14	3.73286e-13
GO:1902221	erythrose 4-phosphate/phosphoenolpyruvate family amino acid metabolic process	35	10	0.25	3.9e-14	3.73286e-13
GO:0009074	aromatic amino acid family catabolic process	63	10	0.44	2.3e-11	1.92625e-10
GO:0009628	response to abiotic stimulus	6005	85	42.04	9.8e-11	7.29556e-10
GO:0006950	response to stress	11564	132	80.95	2.8e-10	1.876e-09
GO:0006952	defense response	1809	39	12.66	5.9e-10	3.59364e-09
GO:0009699	phenylpropanoid biosynthetic process	176	12	1.23	5.1e-09	2.8475e-08
GO:0009698	phenylpropanoid metabolic process	320	15	2.24	1e-08	5.15385e-08
GO:0044550	secondary metabolite biosynthetic process	481	17	3.37	6.8e-08	3.25429e-07
GO:0042537	benzene-containing compound metabolic process	167	10	1.17	3.3e-07	1.474e-06
GO:1901606	alpha-amino acid catabolic process	178	10	1.25	5.9e-07	2.47063e-06
GO:0009063	cellular amino acid catabolic process	185	10	1.3	8.4e-07	3.31059e-06
GO:0009058	biosynthetic process	20782	187	145.48	1.9e-06	7.07222e-06
GO:0009607	response to biotic stimulus	3249	46	22.74	4.3e-06	1.51632e-05
GO:0010466	negative regulation of peptidase activity	36	5	0.25	5.1e-06	1.62714e-05
GO:0010951	negative regulation of endopeptidase activity	36	5	0.25	5.1e-06	1.62714e-05
GO:0052548	regulation of endopeptidase activity	38	5	0.27	6.8e-06	2.07091e-05
GO:0045861	negative regulation of proteolysis	40	5	0.28	8.8e-06	2.45667e-05
GO:0052547	regulation of peptidase activity	40	5	0.28	8.8e-06	2.45667e-05
GO:0051346	negative regulation of hydrolase activity	43	5	0.3	1.3e-05	3.484e-05
GO:0009611	response to wounding	315	11	2.21	1.6e-05	4.12308e-05
GO:0016054	organic acid catabolic process	447	13	3.13	1.9e-05	4.54643e-05
GO:0046395	carboxylic acid catabolic process	447	13	3.13	1.9e-05	4.54643e-05
GO:0009072	aromatic amino acid family metabolic process	267	10	1.87	2.2e-05	5.08276e-05
GO:0050896	response to stimulus	18782	167	131.48	3.7e-05	8.26333e-05
GO:0042737	drug catabolic process	414	12	2.9	4.2e-05	9.07742e-05
GO:0072330	monocarboxylic acid biosynthetic process	790	17	5.53	5.1e-05	0.000106781
GO:0009753	response to jasmonic acid	408	11	2.86	0.00016	0.000324848
GO:1901605	alpha-amino acid metabolic process	724	15	5.07	0.00021	0.000413824
GO:0019439	aromatic compound catabolic process	747	15	5.23	0.00029	0.000555143
GO:0030162	regulation of proteolysis	130	6	0.91	0.00032	0.000595556
GO:1901361	organic cyclic compound catabolic process	769	15	5.38	0.0004	0.000724324
GO:0015939	pantothenate metabolic process	5	2	0.04	0.00048	0.000824615
GO:0015940	pantothenate biosynthetic process	5	2	0.04	0.00048	0.000824615
GO:0019748	secondary metabolic process	1715	25	12.01	0.0005	0.0008375
GO:2000022	regulation of jasmonic acid mediated signaling pathway	25	3	0.18	0.0007	0.0011439
GO:0051196	regulation of coenzyme metabolic process	6	2	0.04	0.00072	0.00114857
GO:0044282	small molecule catabolic process	656	13	4.59	0.00082	0.00127767
GO:0009620	response to fungus	502	11	3.51	0.00092	0.00140091
GO:0006140	regulation of nucleotide metabolic process	9	2	0.06	0.0017	0.00247609
GO:0034389	lipid droplet organization	9	2	0.06	0.0017	0.00247609
GO:0051336	regulation of hydrolase activity	255	7	1.79	0.00226	0.0032217
GO:0009723	response to ethylene	420	9	2.94	0.00305	0.00425729
GO:0006810	transport	7969	75	55.78	0.00371	0.0050116
GO:0009605	response to external stimulus	4745	49	33.22	0.00374	0.0050116
GO:0090693	plant organ senescence	152	5	1.06	0.00446	0.00585922
GO:1902584	positive regulation of response to water deprivation	15	2	0.11	0.00483	0.00609204
GO:0046394	carboxylic acid biosynthetic process	1396	19	9.77	0.00484	0.00609204
GO:0016053	organic acid biosynthetic process	1398	19	9.79	0.00491	0.00609204
GO:0051234	establishment of localization	8068	75	56.48	0.00507	0.00617618
GO:0032269	negative regulation of cellular protein metabolic process	160	5	1.12	0.00553	0.00650018
GO:0051248	negative regulation of protein metabolic process	160	5	1.12	0.00553	0.00650018
GO:0009414	response to water deprivation	564	10	3.95	0.00687	0.00793603
GO:0007568	aging	240	6	1.68	0.00716	0.00799607
GO:0009415	response to water	568	10	3.98	0.00721	0.00799607
GO:0009808	lignin metabolic process	171	5	1.2	0.00728	0.00799607
GO:0006520	cellular amino acid metabolic process	1047	15	7.33	0.00752	0.00802937
GO:0032787	monocarboxylic acid metabolic process	1458	19	10.21	0.00755	0.00802937
GO:0080186	developmental vegetative growth	19	2	0.13	0.00772	0.00808188
GO:0002238	response to molecule of fungal origin	20	2	0.14	0.00854	0.00880277
GO:1901698	response to nitrogen compound	498	9	3.49	0.00898	0.0091
GO:0051179	localization	8265	75	57.86	0.0091	0.0091
