## Additional File 10 for "A Sense of Place: Transcriptomics Identifies Environmental Signatures in Cabernet Sauvignon Berry Skins in the Late Stages of Ripening"

### Sheet: AdditionalFile10
Additional file 10. Gene set enrichment analysis of the DEGs with the top 400 genes with the highest differences in values between 20 and 26 °Brix in RNO berries.
GO.ID	Term	Annotated	Significant	Expected	classicFisher	p_adj
GO:0009611	response to wounding	315	11	2.06	8.6e-06	0.0003465
GO:0009719	response to endogenous stimulus	5836	65	38.16	1.1e-05	0.0003465
GO:0043086	negative regulation of catalytic activity	309	9	2.02	0.00022	0.00297
GO:0001101	response to acid chemical	2620	33	17.13	0.00026	0.00297
GO:0044092	negative regulation of molecular function	320	9	2.09	0.00029	0.00297
GO:2000652	regulation of secondary cell wall biogenesis	20	3	0.13	0.00029	0.00297
GO:0042221	response to chemical	5153	54	33.7	0.00033	0.00297
GO:1903338	regulation of cell wall organization or biogenesis	27	3	0.18	0.00072	0.00392
GO:0009694	jasmonic acid metabolic process	108	5	0.71	0.00074	0.00392
GO:0048480	stigma development	7	2	0.05	0.00088	0.00392
GO:0017000	antibiotic biosynthetic process	173	6	1.13	0.00102	0.00392
GO:1901700	response to oxygen-containing compound	3311	37	21.65	0.00104	0.00392
GO:0006690	icosanoid metabolic process	8	2	0.05	0.00116	0.00392
GO:0050665	hydrogen peroxide biosynthetic process	70	4	0.46	0.00117	0.00392
GO:0019222	regulation of metabolic process	5075	51	33.19	0.00126	0.00392
GO:0080090	regulation of primary metabolic process	4330	45	28.32	0.0013	0.00392
GO:0009628	response to abiotic stimulus	6005	58	39.27	0.00144	0.00392
GO:0002084	protein depalmitoylation	9	2	0.06	0.00149	0.00392
GO:0034389	lipid droplet organization	9	2	0.06	0.00149	0.00392
GO:0042159	lipoprotein catabolic process	9	2	0.06	0.00149	0.00392
GO:0098734	macromolecule depalmitoylation	9	2	0.06	0.00149	0.00392
GO:0006722	triterpenoid metabolic process	35	3	0.23	0.00155	0.00392
GO:0016104	triterpenoid biosynthetic process	35	3	0.23	0.00155	0.00392
GO:0031323	regulation of cellular metabolic process	4373	45	28.6	0.00158	0.00392
GO:0060255	regulation of macromolecule metabolic process	4754	48	31.09	0.00161	0.00392
GO:0010466	negative regulation of peptidase activity	36	3	0.24	0.00168	0.00392
GO:0010951	negative regulation of endopeptidase activity	36	3	0.24	0.00168	0.00392
GO:0016926	protein desumoylation	79	4	0.52	0.00183	0.0041175
GO:0052548	regulation of endopeptidase activity	38	3	0.25	0.00197	0.00427966
GO:0006308	DNA catabolic process	11	2	0.07	0.00225	0.00435441
GO:0006556	S-adenosylmethionine biosynthetic process	11	2	0.07	0.00225	0.00435441
GO:0045861	negative regulation of proteolysis	40	3	0.26	0.00229	0.00435441
GO:0052547	regulation of peptidase activity	40	3	0.26	0.00229	0.00435441
GO:0051171	regulation of nitrogen compound metabolic process	4212	43	27.54	0.00235	0.00435441
GO:0051346	negative regulation of hydrolase activity	43	3	0.28	0.00282	0.0049525
GO:1903409	reactive oxygen species biosynthetic process	89	4	0.58	0.00283	0.0049525
GO:0010033	response to organic substance	3784	39	24.75	0.00321	0.00546568
GO:0006631	fatty acid metabolic process	642	11	4.2	0.00365	0.00565463
GO:0009164	nucleoside catabolic process	14	2	0.09	0.00368	0.00565463
GO:0019287	isopentenyl diphosphate biosynthetic process, mevalonate pathway	14	2	0.09	0.00368	0.00565463
GO:0034656	nucleobase-containing small molecule catabolic process	14	2	0.09	0.00368	0.00565463
GO:0006904	vesicle docking involved in exocytosis	49	3	0.32	0.00408	0.00579064
GO:0140029	exocytic process	49	3	0.32	0.00408	0.00579064
GO:0009725	response to hormone	3098	33	20.26	0.00408	0.00579064
GO:1902584	positive regulation of response to water deprivation	15	2	0.1	0.00423	0.00579064
GO:0018193	peptidyl-amino acid modification	850	13	5.56	0.0043	0.00579064
GO:0009414	response to water deprivation	564	10	3.69	0.00432	0.00579064
GO:0009415	response to water	568	10	3.71	0.00453	0.00594563
GO:0015936	coenzyme A metabolic process	16	2	0.1	0.00481	0.00618429
GO:0048653	anther development	104	4	0.68	0.00494	0.0062244
GO:0050790	regulation of catalytic activity	869	13	5.68	0.00515	0.00636176
GO:0051252	regulation of RNA metabolic process	3534	36	23.11	0.00554	0.00671192
GO:0051186	cofactor metabolic process	1521	19	9.95	0.00577	0.00685868
GO:0019219	regulation of nucleobase-containing compound metabolic process	3682	37	24.08	0.00611	0.00712833
GO:0018105	peptidyl-serine phosphorylation	112	4	0.73	0.00641	0.00734236
GO:0080186	developmental vegetative growth	19	2	0.12	0.00677	0.00761625
GO:0045017	glycerolipid biosynthetic process	262	6	1.71	0.00785	0.008505
GO:0009737	response to abscisic acid	1682	20	11	0.00788	0.008505
GO:0018209	peptidyl-serine modification	120	4	0.78	0.00814	0.008505
GO:0033993	response to lipid	1920	22	12.56	0.00822	0.008505
GO:0065009	regulation of molecular function	922	13	6.03	0.00826	0.008505
GO:0097305	response to alcohol	1692	20	11.06	0.00837	0.008505
GO:1901565	organonitrogen compound catabolic process	1489	18	9.74	0.00976	0.00976
